# MetaSAG: A Tool for Multi-level Exploration and Taxonomic Analysis of Microbial Single-Amplified Genomes

**DOI:** 10.64898/2026.03.04.709444

**Authors:** Sainan Zhang, Meiyu Du, Guanzhi He, Kai Qian, Kexin Li, Baifeng Li, Ping Wang, Minke Lu, Xiaoliang Wu, Chao Wang, Hongbin Han, Shuofeng Yuan, Xue Zhang, Liang Cheng

## Abstract

Microbial single-amplified genome (SAG) sequencing technologies have elevated microbial research resolution to the single-cell level. However, neither upstream data processing nor downstream analysis has been fully developed, greatly limiting the research in strain level. Herein, we developed **MetaSAG** (**Multi-level Exploration and Taxonomic Analysis of microbial Single-Amplified Genomes**), which enables accurate and rapid taxonomic classification of microbial SAGs. MetaSAG outperforms existing method in species classification certainty, computational efficiency, and sensitivity of low abundance species identification. In addition, MetaSAG enables species-level functional analysis, as well as strain-level evolutionary analysis. With the help of MetaSAG, we discovered the parasitic relationship between phages and bacteria, identifying multiple susceptible bacteria and a broad spectrum of phages. Furthermore, we developed **MetaK-Lytic** (**k-mer-based meta-learning framework to predict phage lytic ability**) to achieve accurate prediction of phage lytic activity based on 31-mer short sequences, which is well adapted to the characteristics of incomplete SAG sequences. Overall, we offer a comprehensive integrated tool that can parse microbial SAG data from raw data to the strain level to decipher the functional ecology of microbial dark matter, with broad implications for microbial ecology and phage therapy (https://github.com/liangcheng-hrbmu/MetaSAG).

**Significance Statement:** This work provides a comprehensive framework for high-resolution SAG data analysis. The developed pipeline improves taxonomic annotation sensitivity and speed. Strain-level tracking enables dynamic evolutionary and functional insights, while single-cell bacterial-virus network reconstruction reveals precise interaction patterns. The novel annotation-free short sequence-based MetaK-Lytic facilitates functional prediction of uncharacterized phage sequences. Integrated into the MetaSAG platform, these tools deliver a streamlined, multi-level solution for interpreting SAG data, advancing studies in microbial ecology, evolution, and virology.
