## Supplementary Table 3 for "MetaSAG: A Tool for Multi-level Exploration and Taxonomic Analysis of Microbial Single-Amplified Genomes"

### Sheet: divergence_time_scenarios
Strain1	Strain2	Scenario	Genetic_Distance	SNP_Proportion	Estimated_SNPs	Mutation_Rate	Generation_Hours	Generations	Hours	Days	Years	Category
0	1	conservative_fast	0.104734	0.104734	523669	1e-05	0.5	5237	2618	109	0.299	Within_Host
0	1	moderate_fast	0.104734	0.104734	523669	5e-06	0.5	10473	5237	218	0.597	Within_Host
0	1	liberal_fast	0.104734	0.104734	523669	1e-06	0.5	52367	26183	1091	2.987	Recent
0	1	conservative_typical	0.104734	0.104734	523669	1e-05	2	5237	10473	436	1.195	Recent
0	1	moderate_typical	0.104734	0.104734	523669	5e-06	2	10473	20947	873	2.39	Recent
0	1	liberal_typical	0.104734	0.104734	523669	1e-06	2	52367	104734	4364	11.948	Ancient
0	1	conservative_slow	0.104734	0.104734	523669	1e-05	24	5237	125681	5237	14.337	Ancient
0	1	moderate_slow	0.104734	0.104734	523669	5e-06	24	10473	251361	10473	28.675	Ancient
0	1	liberal_slow	0.104734	0.104734	523669	1e-06	24	52367	1256806	52367	143.373	Ancient
0	2	conservative_fast	0.215325	0.215325	1076626	1e-05	0.5	10766	5383	224	0.614	Within_Host
0	2	moderate_fast	0.215325	0.215325	1076626	5e-06	0.5	21533	10766	449	1.228	Recent
0	2	liberal_fast	0.215325	0.215325	1076626	1e-06	0.5	107663	53831	2243	6.141	Recent
0	2	conservative_typical	0.215325	0.215325	1076626	1e-05	2	10766	21533	897	2.456	Recent
0	2	moderate_typical	0.215325	0.215325	1076626	5e-06	2	21533	43065	1794	4.913	Recent
0	2	liberal_typical	0.215325	0.215325	1076626	1e-06	2	107663	215325	8972	24.564	Ancient
0	2	conservative_slow	0.215325	0.215325	1076626	1e-05	24	10766	258390	10766	29.476	Ancient
0	2	moderate_slow	0.215325	0.215325	1076626	5e-06	24	21533	516780	21533	58.953	Ancient
0	2	liberal_slow	0.215325	0.215325	1076626	1e-06	24	107663	2583901	107663	294.764	Ancient
0	3	conservative_fast	0.086314	0.086314	431571	1e-05	0.5	4316	2158	90	0.246	Within_Host
0	3	moderate_fast	0.086314	0.086314	431571	5e-06	0.5	8631	4316	180	0.492	Within_Host
0	3	liberal_fast	0.086314	0.086314	431571	1e-06	0.5	43157	21579	899	2.462	Recent
0	3	conservative_typical	0.086314	0.086314	431571	1e-05	2	4316	8631	360	0.985	Within_Host
0	3	moderate_typical	0.086314	0.086314	431571	5e-06	2	8631	17263	719	1.969	Recent
0	3	liberal_typical	0.086314	0.086314	431571	1e-06	2	43157	86314	3596	9.846	Recent
0	3	conservative_slow	0.086314	0.086314	431571	1e-05	24	4316	103577	4316	11.816	Ancient
0	3	moderate_slow	0.086314	0.086314	431571	5e-06	24	8631	207154	8631	23.632	Ancient
0	3	liberal_slow	0.086314	0.086314	431571	1e-06	24	43157	1035771	43157	118.158	Ancient
1	2	conservative_fast	0.265537	0.265537	1327685	1e-05	0.5	13277	6638	277	0.757	Within_Host
1	2	moderate_fast	0.265537	0.265537	1327685	5e-06	0.5	26554	13277	553	1.515	Recent
1	2	liberal_fast	0.265537	0.265537	1327685	1e-06	0.5	132768	66384	2766	7.573	Recent
1	2	conservative_typical	0.265537	0.265537	1327685	1e-05	2	13277	26554	1106	3.029	Recent
1	2	moderate_typical	0.265537	0.265537	1327685	5e-06	2	26554	53107	2213	6.058	Recent
1	2	liberal_typical	0.265537	0.265537	1327685	1e-06	2	132768	265537	11064	30.292	Ancient
1	2	conservative_slow	0.265537	0.265537	1327685	1e-05	24	13277	318644	13277	36.35	Ancient
1	2	moderate_slow	0.265537	0.265537	1327685	5e-06	24	26554	637289	26554	72.7	Ancient
1	2	liberal_slow	0.265537	0.265537	1327685	1e-06	24	132768	3186443	132768	363.5	Ancient
1	3	conservative_fast	0.160619	0.160619	803094	1e-05	0.5	8031	4015	167	0.458	Within_Host
1	3	moderate_fast	0.160619	0.160619	803094	5e-06	0.5	16062	8031	335	0.916	Within_Host
1	3	liberal_fast	0.160619	0.160619	803094	1e-06	0.5	80309	40155	1673	4.581	Recent
1	3	conservative_typical	0.160619	0.160619	803094	1e-05	2	8031	16062	669	1.832	Recent
1	3	moderate_typical	0.160619	0.160619	803094	5e-06	2	16062	32124	1338	3.665	Recent
1	3	liberal_typical	0.160619	0.160619	803094	1e-06	2	80309	160619	6692	18.323	Ancient
1	3	conservative_slow	0.160619	0.160619	803094	1e-05	24	8031	192743	8031	21.988	Ancient
1	3	moderate_slow	0.160619	0.160619	803094	5e-06	24	16062	385485	16062	43.975	Ancient
1	3	liberal_slow	0.160619	0.160619	803094	1e-06	24	80309	1927427	80309	219.875	Ancient
2	3	conservative_fast	0.246602	0.246602	1233008	1e-05	0.5	12330	6165	257	0.703	Within_Host
2	3	moderate_fast	0.246602	0.246602	1233008	5e-06	0.5	24660	12330	514	1.407	Recent
2	3	liberal_fast	0.246602	0.246602	1233008	1e-06	0.5	123301	61650	2569	7.033	Recent
2	3	conservative_typical	0.246602	0.246602	1233008	1e-05	2	12330	24660	1028	2.813	Recent
2	3	moderate_typical	0.246602	0.246602	1233008	5e-06	2	24660	49320	2055	5.626	Recent
2	3	liberal_typical	0.246602	0.246602	1233008	1e-06	2	123301	246602	10275	28.132	Ancient
2	3	conservative_slow	0.246602	0.246602	1233008	1e-05	24	12330	295922	12330	33.758	Ancient
2	3	moderate_slow	0.246602	0.246602	1233008	5e-06	24	24660	591844	24660	67.516	Ancient
2	3	liberal_slow	0.246602	0.246602	1233008	1e-06	24	123301	2959219	123301	337.579	Ancient

### Sheet: divergence_time_recommended
Strain1	Strain2	Genetic_Distance	Estimated_SNPs	Years	Days	Generations
0	1	0.104734	523669	2.39	873	10473
0	2	0.215325	1076626	4.913	1794	21533
0	3	0.086314	431571	1.969	719	8631
1	2	0.265537	1327685	6.058	2213	26554
1	3	0.160619	803094	3.665	1338	16062
2	3	0.246602	1233008	5.626	2055	24660

### Sheet: top_differentiated_snps
contig	position	ref	alt	0	1	2	3	sd_score
30	1531	G	A	0.0533	0	0.5	0.027	0.2376
120	5662	A	G	0	0.5077	0.0556	0.0811	0.2335
869	1483	T	C	0.0333	0.0462	0.5	0.1351	0.219
1133	686	G	A	0.2333	0.1231	0.5	0	0.2131
327	1502	A	G	0	0.1231	0.4444	0.027	0.2041
120	5870	A	G	0	0.4154	0	0.0811	0.1979
1090	827	C	G	0.0733	0	0.4444	0.1081	0.1972
120	5740	A	G	0	0.4	0.2222	0	0.1937
120	6783	C	T	0	0.4154	0.1111	0.0811	0.1818
898	1435	A	G	0.1733	0.1692	0.5	0.1081	0.1774
898	1449	G	A,C	0.1133	0.1846	0.5	0.1622	0.1759
120	7441	T	C	0	0.3692	0	0.0811	0.1753
120	7464	C	G	0	0.3538	0	0.0541	0.1698
898	1448	A	G	0.1467	0.1846	0.5	0.1622	0.1685
898	1439	C	T	0.18	0.1846	0.5	0.1351	0.1682
1090	839	A	C	0.08	0	0.3889	0.1622	0.1677
898	1447	T	G	0.16	0.1846	0.5	0.1622	0.1659
113	2428	A	C	0.0467	0	0.3333	0	0.1604
272	4857	A	C	0.0667	0	0.3333	0	0.1587
1191	869	T	C	0.0667	0	0.3333	0	0.1587
