## Supplementary Table 4 for "MetaSAG: A Tool for Multi-level Exploration and Taxonomic Analysis of Microbial Single-Amplified Genomes"

### Sheet: SGB4925
SNPID	ref	alt	StrainA	StrainASNP	StrainB	StrainBSNP	ProkkaID	Description	RefAA	AltAA	AAPos	PreferredName	GO	EC	KO	KEGGPath	KEGGModule	KEGGReaction	KEGGRclass	BRITE	KEGGTC	CAZy	BiGGReaction	PFAMs	SGB
2_44579	T	C	Strain0	1	Strain1	-1	IBNCMPHG_00122	Psort location CytoplasmicMembrane, score	#N/A	#N/A	#N/A	-	-	-	ko:K03406	ko02020,ko02030,map02020,map02030	-	-	-	ko00000,ko00001,ko02035	-	-	-	4HB_MCP_1,HAMP,MCPsignal	SGB4925
2_62012	A	G	Strain0	1	Strain1	-1	IBNCMPHG_00131	Single cache domain 3	#N/A	#N/A	#N/A	-	-	-	ko:K03406	ko02020,ko02030,map02020,map02030	-	-	-	ko00000,ko00001,ko02035	-	-	-	MCPsignal,sCache_3_3	SGB4925
2_62054	T	C	Strain0	1	Strain1	-1	IBNCMPHG_00131	Single cache domain 3	#N/A	#N/A	#N/A	-	-	-	ko:K03406	ko02020,ko02030,map02020,map02030	-	-	-	ko00000,ko00001,ko02035	-	-	-	MCPsignal,sCache_3_3	SGB4925
2_62064	C	A	Strain0	1	Strain1	-1	IBNCMPHG_00131	Single cache domain 3	#N/A	#N/A	#N/A	-	-	-	ko:K03406	ko02020,ko02030,map02020,map02030	-	-	-	ko00000,ko00001,ko02035	-	-	-	MCPsignal,sCache_3_3	SGB4925
10_7226	G	T	Strain0	1	Strain1	-1	IBNCMPHG_00548	Psort location CytoplasmicMembrane, score 9.99	#N/A	#N/A	#N/A	sdpI	-	-	-	-	-	-	-	-	-	-	-	DUF1648,SdpI	SGB4925
10_14398	G	T	Strain0	1	Strain1	-1	IBNCMPHG_00557	Glycosyl hydrolases family 25	#N/A	#N/A	#N/A	-	-	-	-	-	-	-	-	-	-	-	-	Big_2,Glyco_hydro_25,SH3_3	SGB4925
10_15409	T	C	Strain0	1	Strain1	-1	IBNCMPHG_00558	Chromate transporter	#N/A	#N/A	#N/A	-	-	-	ko:K07240	-	-	-	-	ko00000,ko02000	2.A.51.1	-	-	Chromate_transp	SGB4925
10_15441	G	A	Strain0	1	Strain1	-1	IBNCMPHG_00558	Chromate transporter	#N/A	#N/A	#N/A	-	-	-	ko:K07240	-	-	-	-	ko00000,ko02000	2.A.51.1	-	-	Chromate_transp	SGB4925
10_15518	T	C	Strain0	1	Strain1	-1	IBNCMPHG_00558	Chromate transporter	#N/A	#N/A	#N/A	-	-	-	ko:K07240	-	-	-	-	ko00000,ko02000	2.A.51.1	-	-	Chromate_transp	SGB4925
12_44137	T	C	Strain0	1	Strain1	-1	IBNCMPHG_00672	Bacterial Ig-like domain (group 2)	#N/A	#N/A	#N/A	-	-	-	-	-	-	-	-	-	-	-	-	Big_2,DUF4430,Flg_new,Peptidase_C1	SGB4925
32_1481	T	C	Strain0	-1	Strain1	1	IBNCMPHG_01317	Dipeptidase	#N/A	#N/A	#N/A	pepD	-	-	ko:K08659	-	-	-	-	ko00000,ko01000,ko01002	-	-	-	Peptidase_C69	SGB4925
32_1766	G	A	Strain0	-1	Strain1	1	IBNCMPHG_01317	Dipeptidase	#N/A	#N/A	#N/A	pepD	-	-	ko:K08659	-	-	-	-	ko00000,ko01000,ko01002	-	-	-	Peptidase_C69	SGB4925
32_1853	A	T	Strain0	-1	Strain1	1	IBNCMPHG_01317	Dipeptidase	#N/A	#N/A	#N/A	pepD	-	-	ko:K08659	-	-	-	-	ko00000,ko01000,ko01002	-	-	-	Peptidase_C69	SGB4925
32_1859	T	C	Strain0	-1	Strain1	1	IBNCMPHG_01317	Dipeptidase	#N/A	#N/A	#N/A	pepD	-	-	ko:K08659	-	-	-	-	ko00000,ko01000,ko01002	-	-	-	Peptidase_C69	SGB4925
32_1922	C	T	Strain0	-1	Strain1	1	IBNCMPHG_01317	Dipeptidase	#N/A	#N/A	#N/A	pepD	-	-	ko:K08659	-	-	-	-	ko00000,ko01000,ko01002	-	-	-	Peptidase_C69	SGB4925
32_1925	A	T	Strain0	-1	Strain1	1	IBNCMPHG_01317	Dipeptidase	#N/A	#N/A	#N/A	pepD	-	-	ko:K08659	-	-	-	-	ko00000,ko01000,ko01002	-	-	-	Peptidase_C69	SGB4925
32_2140	C	A	Strain0	1	Strain1	-1	IBNCMPHG_01317	Dipeptidase	#N/A	#N/A	#N/A	pepD	-	-	ko:K08659	-	-	-	-	ko00000,ko01000,ko01002	-	-	-	Peptidase_C69	SGB4925
39_6091	C	T	Strain0	1	Strain1	-1	IBNCMPHG_01486	Transposase IS116/IS110/IS902 family	K	*	2	-	-	-	-	-	-	-	-	-	-	-	-	DEDD_Tnp_IS110,Transposase_20	SGB4925
39_6223	T	C	Strain0	1	Strain1	-1	IBNCMPHG_01486	Transposase IS116/IS110/IS902 family	#N/A	#N/A	#N/A	-	-	-	-	-	-	-	-	-	-	-	-	DEDD_Tnp_IS110,Transposase_20	SGB4925
39_6232	C	T	Strain0	1	Strain1	-1	IBNCMPHG_01486	Transposase IS116/IS110/IS902 family	#N/A	#N/A	#N/A	-	-	-	-	-	-	-	-	-	-	-	-	DEDD_Tnp_IS110,Transposase_20	SGB4925
39_6262	A	G	Strain0	1	Strain1	-1	IBNCMPHG_01486	Transposase IS116/IS110/IS902 family	#N/A	#N/A	#N/A	-	-	-	-	-	-	-	-	-	-	-	-	DEDD_Tnp_IS110,Transposase_20	SGB4925
39_6349	G	A	Strain0	1	Strain1	-1	IBNCMPHG_01486	Transposase IS116/IS110/IS902 family	C	S	88	-	-	-	-	-	-	-	-	-	-	-	-	DEDD_Tnp_IS110,Transposase_20	SGB4925
39_6397	G	A	Strain0	1	Strain1	-1	IBNCMPHG_01486	Transposase IS116/IS110/IS902 family	D	N	104	-	-	-	-	-	-	-	-	-	-	-	-	DEDD_Tnp_IS110,Transposase_20	SGB4925
39_6412	G	A	Strain0	1	Strain1	-1	IBNCMPHG_01486	Transposase IS116/IS110/IS902 family	A	T	109	-	-	-	-	-	-	-	-	-	-	-	-	DEDD_Tnp_IS110,Transposase_20	SGB4925
39_6466	A	G	Strain0	1	Strain1	-1	IBNCMPHG_01486	Transposase IS116/IS110/IS902 family	#N/A	#N/A	#N/A	-	-	-	-	-	-	-	-	-	-	-	-	DEDD_Tnp_IS110,Transposase_20	SGB4925
39_6493	G	A	Strain0	1	Strain1	-1	IBNCMPHG_01486	Transposase IS116/IS110/IS902 family	R	S	136	-	-	-	-	-	-	-	-	-	-	-	-	DEDD_Tnp_IS110,Transposase_20	SGB4925
39_6494	G	A	Strain0	1	Strain1	-1	IBNCMPHG_01486	Transposase IS116/IS110/IS902 family	R	H	136	-	-	-	-	-	-	-	-	-	-	-	-	DEDD_Tnp_IS110,Transposase_20	SGB4925
39_6505	A	T	Strain0	1	Strain1	-1	IBNCMPHG_01486	Transposase IS116/IS110/IS902 family	K	*	140	-	-	-	-	-	-	-	-	-	-	-	-	DEDD_Tnp_IS110,Transposase_20	SGB4925
39_6628	T	A	Strain0	1	Strain1	-1	IBNCMPHG_01486	Transposase IS116/IS110/IS902 family	#N/A	#N/A	#N/A	-	-	-	-	-	-	-	-	-	-	-	-	DEDD_Tnp_IS110,Transposase_20	SGB4925
39_6643	T	C	Strain0	1	Strain1	-1	IBNCMPHG_01486	Transposase IS116/IS110/IS902 family	#N/A	#N/A	#N/A	-	-	-	-	-	-	-	-	-	-	-	-	DEDD_Tnp_IS110,Transposase_20	SGB4925
39_6706	C	A	Strain0	1	Strain1	-1	IBNCMPHG_01486	Transposase IS116/IS110/IS902 family	G	R	207	-	-	-	-	-	-	-	-	-	-	-	-	DEDD_Tnp_IS110,Transposase_20	SGB4925
41_16308	A	G	Strain0	1	Strain1	-1	IBNCMPHG_01538	signal transduction protein containing a membrane domain, an EAL and a GGDEF domain	#N/A	#N/A	#N/A	-	-	-	-	-	-	-	-	-	-	-	-	EAL,GGDEF,HisKA_7TM,PAS_8	SGB4925
56_14064	T	C	Strain0	1	Strain1	-1	IBNCMPHG_01816	Psort location Cytoplasmic, score 8.87	#N/A	#N/A	#N/A	-	-	-	-	-	-	-	-	-	-	-	-	AAA-ATPase_like,PDDEXK_9	SGB4925
62_3806	T	G	Strain0	1	Strain1	-1	IBNCMPHG_01908	Psort location Cytoplasmic, score	#N/A	#N/A	#N/A	gmk_1	-	2.7.4.8	ko:K00942	ko00230,ko01100,map00230,map01100	M00050	R00332,R02090	RC00002	ko00000,ko00001,ko00002,ko01000	-	-	-	Guanylate_kin	SGB4925
62_3818	T	C	Strain0	1	Strain1	-1	IBNCMPHG_01908	Psort location Cytoplasmic, score	#N/A	#N/A	#N/A	gmk_1	-	2.7.4.8	ko:K00942	ko00230,ko01100,map00230,map01100	M00050	R00332,R02090	RC00002	ko00000,ko00001,ko00002,ko01000	-	-	-	Guanylate_kin	SGB4925
62_3896	C	T	Strain0	1	Strain1	-1	IBNCMPHG_01908	Psort location Cytoplasmic, score	#N/A	#N/A	#N/A	gmk_1	-	2.7.4.8	ko:K00942	ko00230,ko01100,map00230,map01100	M00050	R00332,R02090	RC00002	ko00000,ko00001,ko00002,ko01000	-	-	-	Guanylate_kin	SGB4925
92_9681	A	G	Strain0	1	Strain1	-1	IBNCMPHG_02350	Psort location Cytoplasmic, score 8.87	#N/A	#N/A	#N/A	GcvP	-	-	-	-	-	-	-	-	-	-	-	Peptidase_C39_2	SGB4925
97_3076	C	T	Strain0	1	Strain1	-1	IBNCMPHG_02399	(FHA) domain	#N/A	#N/A	#N/A	-	-	-	-	-	-	-	-	-	-	-	-	FHA	SGB4925
97_4496	T	C	Strain0	1	Strain1	-1	IBNCMPHG_02400	Rhomboid family	#N/A	#N/A	#N/A	gluP	-	3.4.21.105	ko:K19225	-	-	-	-	ko00000,ko01000,ko01002	-	-	-	Rhomboid	SGB4925
97_4501	T	G	Strain0	1	Strain1	-1	IBNCMPHG_02400	Rhomboid family	#N/A	#N/A	#N/A	gluP	-	3.4.21.105	ko:K19225	-	-	-	-	ko00000,ko01000,ko01002	-	-	-	Rhomboid	SGB4925
104_2100	C	T	Strain0	1	Strain1	-1	IBNCMPHG_02482	COG2826, IS30 family	#N/A	#N/A	#N/A	-	-	-	-	-	-	-	-	-	-	-	-	HTH_38	SGB4925
104_2931	A	C	Strain0	1	Strain1	-1	IBNCMPHG_02482	COG2826, IS30 family	#N/A	#N/A	#N/A	-	-	-	-	-	-	-	-	-	-	-	-	HTH_38	SGB4925
104_3100	A	G	Strain0	1	Strain1	-1	IBNCMPHG_02482	COG2826, IS30 family	#N/A	#N/A	#N/A	-	-	-	-	-	-	-	-	-	-	-	-	HTH_38	SGB4925
132_1896	C	T	Strain0	1	Strain1	-1	IBNCMPHG_02765	family 39	#N/A	#N/A	#N/A	-	-	3.2.1.37	ko:K01198	ko00520,ko01100,map00520,map01100	-	R01433	RC00467	ko00000,ko00001,ko01000	-	GH43	-	AraC_binding,Glyco_hydro_39,HTH_18	SGB4925
132_3080	G	A	Strain0	1	Strain1	-1	IBNCMPHG_02766	helix_turn_helix, arabinose operon control protein	#N/A	#N/A	#N/A	-	-	-	-	-	-	-	-	-	-	-	-	HTH_18	SGB4925
132_5428	G	A	Strain0	1	Strain1	-1	IBNCMPHG_02768	Psort location CytoplasmicMembrane, score 9.99	#N/A	#N/A	#N/A	-	-	-	-	-	-	-	-	-	-	-	-	MatE	SGB4925
132_8679	C	T,A	Strain0	1	Strain1	-1	IBNCMPHG_02772	Psort location Cytoplasmic, score 8.87	#N/A	#N/A	#N/A	-	-	-	-	-	-	-	-	-	-	-	-	-	SGB4925
151_385	C	T	Strain0	1	Strain1	-1	IBNCMPHG_02914	-	#N/A	#N/A	#N/A	-	-	-	-	-	-	-	-	-	-	-	-	-	SGB4925
151_735	T	C	Strain0	1	Strain1	-1	IBNCMPHG_02914	-	#N/A	#N/A	#N/A	-	-	-	-	-	-	-	-	-	-	-	-	-	SGB4925
151_2334	A	C	Strain0	1	Strain1	-1	IBNCMPHG_02916	-	#N/A	#N/A	#N/A	-	-	-	-	-	-	-	-	-	-	-	-	-	SGB4925
151_2583	A	G	Strain0	1	Strain1	-1	IBNCMPHG_02916	-	#N/A	#N/A	#N/A	-	-	-	-	-	-	-	-	-	-	-	-	-	SGB4925
151_2593	T	C	Strain0	1	Strain1	-1	IBNCMPHG_02916	-	#N/A	#N/A	#N/A	-	-	-	-	-	-	-	-	-	-	-	-	-	SGB4925
151_2599	T	C	Strain0	1	Strain1	-1	IBNCMPHG_02916	-	#N/A	#N/A	#N/A	-	-	-	-	-	-	-	-	-	-	-	-	-	SGB4925
151_2620	T	G	Strain0	1	Strain1	-1	IBNCMPHG_02916	-	#N/A	#N/A	#N/A	-	-	-	-	-	-	-	-	-	-	-	-	-	SGB4925
151_2749	C	T	Strain0	1	Strain1	-1	IBNCMPHG_02916	-	#N/A	#N/A	#N/A	-	-	-	-	-	-	-	-	-	-	-	-	-	SGB4925
151_2751	C	T	Strain0	1	Strain1	-1	IBNCMPHG_02916	-	#N/A	#N/A	#N/A	-	-	-	-	-	-	-	-	-	-	-	-	-	SGB4925
151_2754	A	G	Strain0	1	Strain1	-1	IBNCMPHG_02916	-	#N/A	#N/A	#N/A	-	-	-	-	-	-	-	-	-	-	-	-	-	SGB4925
151_2758	A	G	Strain0	1	Strain1	-1	IBNCMPHG_02916	-	#N/A	#N/A	#N/A	-	-	-	-	-	-	-	-	-	-	-	-	-	SGB4925
151_2760	T	C	Strain0	1	Strain1	-1	IBNCMPHG_02916	-	#N/A	#N/A	#N/A	-	-	-	-	-	-	-	-	-	-	-	-	-	SGB4925
151_2766	T	C	Strain0	1	Strain1	-1	IBNCMPHG_02916	-	#N/A	#N/A	#N/A	-	-	-	-	-	-	-	-	-	-	-	-	-	SGB4925
151_2767	T	C	Strain0	1	Strain1	-1	IBNCMPHG_02916	-	#N/A	#N/A	#N/A	-	-	-	-	-	-	-	-	-	-	-	-	-	SGB4925
151_2769	A	G	Strain0	1	Strain1	-1	IBNCMPHG_02916	-	#N/A	#N/A	#N/A	-	-	-	-	-	-	-	-	-	-	-	-	-	SGB4925
151_2802	A	G	Strain0	1	Strain1	-1	IBNCMPHG_02916	-	#N/A	#N/A	#N/A	-	-	-	-	-	-	-	-	-	-	-	-	-	SGB4925
151_2814	T	C	Strain0	1	Strain1	-1	IBNCMPHG_02916	-	#N/A	#N/A	#N/A	-	-	-	-	-	-	-	-	-	-	-	-	-	SGB4925
151_2817	C	T	Strain0	1	Strain1	-1	IBNCMPHG_02916	-	#N/A	#N/A	#N/A	-	-	-	-	-	-	-	-	-	-	-	-	-	SGB4925
151_2823	A	G	Strain0	1	Strain1	-1	IBNCMPHG_02916	-	#N/A	#N/A	#N/A	-	-	-	-	-	-	-	-	-	-	-	-	-	SGB4925
151_2922	A	G	Strain0	1	Strain1	-1	IBNCMPHG_02916	-	#N/A	#N/A	#N/A	-	-	-	-	-	-	-	-	-	-	-	-	-	SGB4925
151_3060	A	G	Strain0	1	Strain1	-1	IBNCMPHG_02916	-	#N/A	#N/A	#N/A	-	-	-	-	-	-	-	-	-	-	-	-	-	SGB4925
196_113	G	T	Strain0	1	Strain1	-1	IBNCMPHG_03148	Transposase IS66 family	#N/A	#N/A	#N/A	-	-	-	-	-	-	-	-	-	-	-	-	DDE_Tnp_IS66,DDE_Tnp_IS66_C,LZ_Tnp_IS66,zf-IS66	SGB4925
196_131	T	C	Strain0	1	Strain1	-1	IBNCMPHG_03148	Transposase IS66 family	Q	H	20	-	-	-	-	-	-	-	-	-	-	-	-	DDE_Tnp_IS66,DDE_Tnp_IS66_C,LZ_Tnp_IS66,zf-IS66	SGB4925
196_158	A	G	Strain0	1	Strain1	-1	IBNCMPHG_03148	Transposase IS66 family	#N/A	#N/A	#N/A	-	-	-	-	-	-	-	-	-	-	-	-	DDE_Tnp_IS66,DDE_Tnp_IS66_C,LZ_Tnp_IS66,zf-IS66	SGB4925
196_164	G	A	Strain0	1	Strain1	-1	IBNCMPHG_03148	Transposase IS66 family	#N/A	#N/A	#N/A	-	-	-	-	-	-	-	-	-	-	-	-	DDE_Tnp_IS66,DDE_Tnp_IS66_C,LZ_Tnp_IS66,zf-IS66	SGB4925
196_170	G	A	Strain0	1	Strain1	-1	IBNCMPHG_03148	Transposase IS66 family	C	*	33	-	-	-	-	-	-	-	-	-	-	-	-	DDE_Tnp_IS66,DDE_Tnp_IS66_C,LZ_Tnp_IS66,zf-IS66	SGB4925
196_173	G	A	Strain0	1	Strain1	-1	IBNCMPHG_03148	Transposase IS66 family	D	E	34	-	-	-	-	-	-	-	-	-	-	-	-	DDE_Tnp_IS66,DDE_Tnp_IS66_C,LZ_Tnp_IS66,zf-IS66	SGB4925
196_176	A	G	Strain0	1	Strain1	-1	IBNCMPHG_03148	Transposase IS66 family	#N/A	#N/A	#N/A	-	-	-	-	-	-	-	-	-	-	-	-	DDE_Tnp_IS66,DDE_Tnp_IS66_C,LZ_Tnp_IS66,zf-IS66	SGB4925
196_182	G	C	Strain0	1	Strain1	-1	IBNCMPHG_03148	Transposase IS66 family	R	S	37	-	-	-	-	-	-	-	-	-	-	-	-	DDE_Tnp_IS66,DDE_Tnp_IS66_C,LZ_Tnp_IS66,zf-IS66	SGB4925
196_351	A	G	Strain0	1	Strain1	-1	IBNCMPHG_03148	Transposase IS66 family	S	A	94	-	-	-	-	-	-	-	-	-	-	-	-	DDE_Tnp_IS66,DDE_Tnp_IS66_C,LZ_Tnp_IS66,zf-IS66	SGB4925
196_353	T	A	Strain0	1	Strain1	-1	IBNCMPHG_03148	Transposase IS66 family	#N/A	#N/A	#N/A	-	-	-	-	-	-	-	-	-	-	-	-	DDE_Tnp_IS66,DDE_Tnp_IS66_C,LZ_Tnp_IS66,zf-IS66	SGB4925
196_387	G	A	Strain0	1	Strain1	-1	IBNCMPHG_03148	Transposase IS66 family	E	K	106	-	-	-	-	-	-	-	-	-	-	-	-	DDE_Tnp_IS66,DDE_Tnp_IS66_C,LZ_Tnp_IS66,zf-IS66	SGB4925
196_417	T	C	Strain0	1	Strain1	-1	IBNCMPHG_03148	Transposase IS66 family	Y	H	116	-	-	-	-	-	-	-	-	-	-	-	-	DDE_Tnp_IS66,DDE_Tnp_IS66_C,LZ_Tnp_IS66,zf-IS66	SGB4925
196_423	C	G	Strain0	1	Strain1	-1	IBNCMPHG_03148	Transposase IS66 family	C	G	118	-	-	-	-	-	-	-	-	-	-	-	-	DDE_Tnp_IS66,DDE_Tnp_IS66_C,LZ_Tnp_IS66,zf-IS66	SGB4925
196_432	C	T	Strain0	1	Strain1	-1	IBNCMPHG_03148	Transposase IS66 family	#N/A	#N/A	#N/A	-	-	-	-	-	-	-	-	-	-	-	-	DDE_Tnp_IS66,DDE_Tnp_IS66_C,LZ_Tnp_IS66,zf-IS66	SGB4925
196_438	A	G	Strain0	1	Strain1	-1	IBNCMPHG_03148	Transposase IS66 family	R	G	123	-	-	-	-	-	-	-	-	-	-	-	-	DDE_Tnp_IS66,DDE_Tnp_IS66_C,LZ_Tnp_IS66,zf-IS66	SGB4925
196_461	A	G	Strain0	1	Strain1	-1	IBNCMPHG_03148	Transposase IS66 family	#N/A	#N/A	#N/A	-	-	-	-	-	-	-	-	-	-	-	-	DDE_Tnp_IS66,DDE_Tnp_IS66_C,LZ_Tnp_IS66,zf-IS66	SGB4925
196_471	C	T	Strain0	1	Strain1	-1	IBNCMPHG_03148	Transposase IS66 family	H	Y	134	-	-	-	-	-	-	-	-	-	-	-	-	DDE_Tnp_IS66,DDE_Tnp_IS66_C,LZ_Tnp_IS66,zf-IS66	SGB4925
196_502	T	C	Strain0	1	Strain1	-1	IBNCMPHG_03148	Transposase IS66 family	I	T	144	-	-	-	-	-	-	-	-	-	-	-	-	DDE_Tnp_IS66,DDE_Tnp_IS66_C,LZ_Tnp_IS66,zf-IS66	SGB4925
196_544	T	C	Strain0	1	Strain1	-1	IBNCMPHG_03149	IS66 Orf2 like protein	M	L	1	-	-	-	ko:K07484	-	-	-	-	ko00000	-	-	-	TnpB_IS66	SGB4925
196_565	T	C	Strain0	1	Strain1	-1	IBNCMPHG_03149	IS66 Orf2 like protein	T	P	8	-	-	-	ko:K07484	-	-	-	-	ko00000	-	-	-	TnpB_IS66	SGB4925
196_583	C	T	Strain0	1	Strain1	-1	IBNCMPHG_03149	IS66 Orf2 like protein	#N/A	#N/A	#N/A	-	-	-	ko:K07484	-	-	-	-	ko00000	-	-	-	TnpB_IS66	SGB4925
196_619	C	T	Strain0	1	Strain1	-1	IBNCMPHG_03149	IS66 Orf2 like protein	#N/A	#N/A	#N/A	-	-	-	ko:K07484	-	-	-	-	ko00000	-	-	-	TnpB_IS66	SGB4925
196_721	G	A	Strain0	1	Strain1	-1	IBNCMPHG_03149	IS66 Orf2 like protein	D	N	60	-	-	-	ko:K07484	-	-	-	-	ko00000	-	-	-	TnpB_IS66	SGB4925
196_733	C	T	Strain0	1	Strain1	-1	IBNCMPHG_03149	IS66 Orf2 like protein	#N/A	#N/A	#N/A	-	-	-	ko:K07484	-	-	-	-	ko00000	-	-	-	TnpB_IS66	SGB4925
196_772	T	C	Strain0	1	Strain1	-1	IBNCMPHG_03149	IS66 Orf2 like protein	#N/A	#N/A	#N/A	-	-	-	ko:K07484	-	-	-	-	ko00000	-	-	-	TnpB_IS66	SGB4925
196_774	A	G	Strain0	1	Strain1	-1	IBNCMPHG_03149	IS66 Orf2 like protein	H	Q	77	-	-	-	ko:K07484	-	-	-	-	ko00000	-	-	-	TnpB_IS66	SGB4925
196_778	C	G	Strain0	1	Strain1	-1	IBNCMPHG_03149	IS66 Orf2 like protein	P	A	79	-	-	-	ko:K07484	-	-	-	-	ko00000	-	-	-	TnpB_IS66	SGB4925
196_839	T	C	Strain0	1	Strain1	-1	IBNCMPHG_03150	-	#N/A	#N/A	#N/A	-	-	-	-	-	-	-	-	-	-	-	-	-	SGB4925
196_845	T	G	Strain0	1	Strain1	-1	IBNCMPHG_03150	-	#N/A	#N/A	#N/A	-	-	-	-	-	-	-	-	-	-	-	-	-	SGB4925
196_848	G	C	Strain0	1	Strain1	-1	IBNCMPHG_03150	-	#N/A	#N/A	#N/A	-	-	-	-	-	-	-	-	-	-	-	-	-	SGB4925
196_1063	T	C	Strain0	1	Strain1	-1	IBNCMPHG_03150	-	#N/A	#N/A	#N/A	-	-	-	-	-	-	-	-	-	-	-	-	-	SGB4925
196_1065	C	T	Strain0	1	Strain1	-1	IBNCMPHG_03150	-	#N/A	#N/A	#N/A	-	-	-	-	-	-	-	-	-	-	-	-	-	SGB4925
196_1152	T	G	Strain0	1	Strain1	-1	IBNCMPHG_03150	-	#N/A	#N/A	#N/A	-	-	-	-	-	-	-	-	-	-	-	-	-	SGB4925
215_1863	C	T	Strain0	1	Strain1	-1	IBNCMPHG_03208	-	#N/A	#N/A	#N/A	-	-	-	-	-	-	-	-	-	-	-	-	-	SGB4925
228_1880	T	C	Strain0	1	Strain1	-1	IBNCMPHG_03240	IS66 C-terminal element	L	P	9	-	-	-	-	-	-	-	-	-	-	-	-	DDE_Tnp_IS66,DDE_Tnp_IS66_C	SGB4925
228_1886	A	G	Strain0	1	Strain1	-1	IBNCMPHG_03240	IS66 C-terminal element	S	W	11	-	-	-	-	-	-	-	-	-	-	-	-	DDE_Tnp_IS66,DDE_Tnp_IS66_C	SGB4925
228_1896	C	T	Strain0	1	Strain1	-1	IBNCMPHG_03240	IS66 C-terminal element	#N/A	#N/A	#N/A	-	-	-	-	-	-	-	-	-	-	-	-	DDE_Tnp_IS66,DDE_Tnp_IS66_C	SGB4925
228_1906	T	C	Strain0	1	Strain1	-1	IBNCMPHG_03240	IS66 C-terminal element	#N/A	#N/A	#N/A	-	-	-	-	-	-	-	-	-	-	-	-	DDE_Tnp_IS66,DDE_Tnp_IS66_C	SGB4925
228_1987	T	C	Strain0	1	Strain1	-1	IBNCMPHG_03240	IS66 C-terminal element	#N/A	#N/A	#N/A	-	-	-	-	-	-	-	-	-	-	-	-	DDE_Tnp_IS66,DDE_Tnp_IS66_C	SGB4925
228_1996	T	A	Strain0	1	Strain1	-1	IBNCMPHG_03240	IS66 C-terminal element	D	N	48	-	-	-	-	-	-	-	-	-	-	-	-	DDE_Tnp_IS66,DDE_Tnp_IS66_C	SGB4925
228_2080	T	C	Strain0	1	Strain1	-1	IBNCMPHG_03240	IS66 C-terminal element	D	H	76	-	-	-	-	-	-	-	-	-	-	-	-	DDE_Tnp_IS66,DDE_Tnp_IS66_C	SGB4925
228_2245	T	C	Strain0	1	Strain1	-1	IBNCMPHG_03240	IS66 C-terminal element	E	Q	131	-	-	-	-	-	-	-	-	-	-	-	-	DDE_Tnp_IS66,DDE_Tnp_IS66_C	SGB4925
228_2263	A	T	Strain0	1	Strain1	-1	IBNCMPHG_03240	IS66 C-terminal element	K	*	137	-	-	-	-	-	-	-	-	-	-	-	-	DDE_Tnp_IS66,DDE_Tnp_IS66_C	SGB4925
228_2269	C	T,A	Strain0	1	Strain1	-1	IBNCMPHG_03240	IS66 C-terminal element	#N/A	#N/A	#N/A	-	-	-	-	-	-	-	-	-	-	-	-	DDE_Tnp_IS66,DDE_Tnp_IS66_C	SGB4925
364_209	C	T	Strain0	1	Strain1	-1	IBNCMPHG_03395	Reverse transcriptase (RNA-dependent DNA polymerase)	#N/A	#N/A	#N/A	-	-	-	-	-	-	-	-	-	-	-	-	GIIM,RVT_1	SGB4925
364_410	G	A	Strain0	1	Strain1	-1	IBNCMPHG_03395	Reverse transcriptase (RNA-dependent DNA polymerase)	#N/A	#N/A	#N/A	-	-	-	-	-	-	-	-	-	-	-	-	GIIM,RVT_1	SGB4925
406_128	G	A	Strain0	1	Strain1	-1	IBNCMPHG_03413	-	#N/A	#N/A	#N/A	-	-	-	-	-	-	-	-	-	-	-	-	-	SGB4925

### Sheet: TransposaseAndIS66
X - COG3547 - Transposase	Transposase IS116/IS110/IS902 family	MF:DNA binding;MF:transposase activity;BP:DNA transposition
L - COG4974 - Site-specific tyrosine recombinase XerD	Transposase IS66 family
X - COG3436 - Accessory protein of IS66 transposable element	IS66 Orf2 like protein
X - COG3316 - Transposase (or an inactivated derivative), DDE domain	IS66 C-terminal element
Agathobacter faecis
SNPPos	Strain0SNP	Strain1SNP	ProteinDescription	AAPos	Strain0AA	Strain1AA
39_6091	C	T	Transposase IS116/IS110/IS902 family	2	K	*
39_6349	G	A	Transposase IS116/IS110/IS902 family	88	C	S
39_6493	G	A	Transposase IS116/IS110/IS902 family	136	R	S
39_6494	G	A	Transposase IS116/IS110/IS902 family	136	R	H
39_6505	A	T	Transposase IS116/IS110/IS902 family	140	K	*
39_6706	C	A	Transposase IS116/IS110/IS902 family	207	G	R
196_182	G	C	Transposase IS66 family	37	R	S
196_351	A	G	Transposase IS66 family	94	S	A
196_387	G	A	Transposase IS66 family	106	E	K
196_423	C	G	Transposase IS66 family	118	C	G
228_1886	A	G	IS66 C-terminal element	11	S	W
228_2080	T	C	IS66 C-terminal element	76	D	H
