## Supplementary Table 8 for "MetaSAG: A Tool for Multi-level Exploration and Taxonomic Analysis of Microbial Single-Amplified Genomes"

### Sheet: Sheet1
MetaK_Lyric	MetaSAG
MGroup	MGroup
M10	M10
M100	M100
M1000	M1000
M1001	M1001
M1002	M1002
M1003	M1003
M1004	M1004
M1006	M1006
M1007	M1007
M1008	M1008
M101	M1009
M1011	M101
M1012	M1010
M1013	M1011
M1014	M1012
M1015	M1013
M1016	M1014
M1017	M1015
M1018	M1016
M1019	M1017
M102	M1018
M1020	M1019
M1021	M102
M1022	M1020
M1023	M1021
M1025	M1022
M1026	M1023
M1027	M1025
M1028	M1026
M1029	M1027
M103	M1028
M1030	M1029
M1031	M103
M1033	M1030
M1034	M1031
M1035	M1032
M1036	M1033
M1037	M1034
M1039	M1035
M1040	M1036
M1041	M1037
M1042	M1039
M1043	M104
M1044	M1040
M1045	M1041
M1046	M1042
M1047	M1043
M1048	M1044
M1049	M1045
M1051	M1046
M1053	M1047
M1055	M1048
M1056	M1049
M1057	M1050
M1058	M1051
M106	M1052
M1060	M1053
M1067	M1054
M1068	M1055
M1069	M1056
M107	M1057
M1070	M1058
M1071	M106
M1072	M1060
M1073	M1061
M1074	M1062
M1075	M1063
M1077	M1064
M1078	M1065
M1079	M1067
M108	M1068
M1080	M1069
M1081	M107
M1082	M1070
M1083	M1071
M1084	M1072
M1086	M1073
M1087	M1074
M1088	M1075
M1089	M1077
M1090	M1078
M1091	M1079
M1093	M108
M1096	M1080
M1098	M1081
M1099	M1082
M11	M1083
M110	M1084
M1100	M1086
M1101	M1087
M1102	M1088
M1103	M1089
M1104	M109
M1106	M1090
M1107	M1091
M1109	M1093
M111	M1094
M1111	M1096
M1112	M1097
M1113	M1098
M1114	M1099
M1116	M11
M1118	M110
M1121	M1100
M1122	M1101
M1124	M1102
M1125	M1103
M1128	M1104
M113	M1105
M1131	M1106
M1132	M1107
M1134	M1109
M1136	M111
M1137	M1110
M1138	M1111
M1139	M1112
M114	M1113
M1140	M1114
M1141	M1115
M1142	M1116
M1143	M1118
M1144	M112
M1146	M1121
M1147	M1122
M1148	M1124
M1149	M1125
M115	M1127
M1156	M1128
M116	M1129
M1161	M113
M1166	M1131
M1167	M1132
M1169	M1133
M1172	M1134
M1176	M1135
M118	M1136
M1182	M1137
M1184	M1138
M119	M1139
M1191	M114
M1192	M1140
M1196	M1141
M1197	M1142
M12	M1143
M120	M1144
M1209	M1145
M121	M1146
M1213	M1147
M122	M1148
M1220	M1149
M1222	M115
M1223	M1153
M1226	M1156
M1229	M116
M123	M1161
M1232	M1162
M1237	M1166
M1238	M1167
M1240	M1169
M1241	M117
M1243	M1170
M1244	M1171
M1245	M1172
M1246	M1175
M1247	M1176
M1248	M1177
M1249	M1178
M125	M118
M1250	M1181
M1254	M1182
M1258	M1184
M126	M1186
M1264	M1189
M1267	M119
M127	M1190
M1271	M1191
M1272	M1192
M1273	M1196
M1274	M1197
M1276	M1198
M1277	M12
M128	M120
M1280	M1208
M1281	M1209
M1283	M121
M1284	M1211
M1285	M1213
M1288	M1214
M1289	M122
M129	M1220
M1290	M1222
M1292	M1223
M1293	M1224
M1294	M1226
M1295	M1228
M1296	M1229
M1298	M123
M13	M1231
M130	M1232
M1300	M1233
M1301	M1234
M1302	M1235
M1303	M1236
M1304	M1237
M1305	M1238
M1308	M1239
M131	M1240
M1310	M1241
M1313	M1242
M1314	M1243
M1315	M1244
M1316	M1245
M1318	M1246
M132	M1247
M1321	M1248
M1322	M1249
M1323	M125
M1326	M1250
M1327	M1253
M1328	M1254
M133	M1256
M1330	M1257
M1332	M1258
M1333	M1259
M1335	M126
M1336	M1264
M1338	M1265
M1339	M1267
M134	M127
M1340	M1270
M1342	M1271
M1343	M1272
M1344	M1273
M135	M1274
M136	M1276
M137	M1277
M138	M1278
M139	M1279
M14	M128
M140	M1280
M142	M1281
M143	M1282
M144	M1283
M146	M1284
M147	M1285
M148	M1286
M149	M1288
M15	M1289
M150	M129
M151	M1290
M152	M1292
M153	M1293
M155	M1294
M156	M1295
M157	M1296
M159	M1297
M160	M1298
M161	M1299
M162	M13
M163	M130
M164	M1300
M165	M1301
M166	M1302
M168	M1303
M169	M1304
M17	M1305
M170	M1306
M172	M1308
M173	M131
M174	M1310
M176	M1313
M177	M1314
M179	M1315
M180	M1316
M183	M1317
M184	M1318
M185	M132
M186	M1320
M188	M1321
M189	M1322
M190	M1323
M191	M1324
M193	M1326
M194	M1327
M195	M1328
M196	M133
M197	M1330
M198	M1332
M199	M1333
M2	M1334
M20	M1335
M201	M1336
M203	M1338
M204	M1339
M205	M134
M206	M1340
M207	M1342
M209	M1343
M211	M1344
M212	M135
M213	M136
M214	M137
M215	M138
M216	M139
M217	M14
M218	M140
M220	M141
M221	M142
M222	M143
M223	M144
M224	M145
M225	M146
M226	M147
M227	M148
M228	M149
M229	M15
M230	M150
M231	M151
M232	M152
M233	M153
M234	M155
M236	M156
M237	M157
M239	M158
M24	M159
M240	M16
M242	M160
M243	M161
M244	M162
M245	M163
M246	M164
M249	M165
M25	M166
M251	M167
M254	M168
M256	M169
M258	M17
M259	M170
M260	M171
M261	M172
M262	M173
M269	M174
M270	M175
M272	M176
M273	M177
M274	M179
M277	M180
M28	M183
M280	M184
M281	M185
M282	M186
M284	M187
M286	M188
M287	M189
M29	M190
M291	M191
M292	M193
M293	M194
M294	M195
M295	M196
M297	M197
M299	M198
M3	M199
M30	M2
M300	M20
M301	M200
M303	M201
M304	M203
M305	M204
M306	M205
M307	M206
M308	M207
M310	M209
M311	M211
M312	M212
M313	M213
M314	M214
M316	M215
M317	M216
M319	M217
M320	M218
M322	M22
M324	M220
M326	M221
M327	M222
M328	M223
M329	M224
M330	M225
M332	M226
M333	M227
M334	M228
M335	M229
M336	M23
M338	M230
M339	M231
M34	M232
M340	M233
M341	M234
M345	M235
M346	M236
M348	M237
M349	M238
M350	M239
M351	M24
M352	M240
M353	M241
M356	M242
M357	M243
M358	M244
M359	M245
M36	M246
M360	M247
M363	M248
M364	M249
M365	M25
M369	M251
M370	M252
M371	M253
M374	M254
M375	M256
M376	M257
M377	M258
M379	M259
M38	M260
M380	M261
M381	M262
M383	M263
M384	M264
M387	M266
M389	M269
M39	M270
M391	M271
M392	M272
M393	M273
M394	M274
M395	M275
M396	M277
M397	M28
M398	M280
M402	M281
M403	M282
M404	M284
M405	M286
M406	M287
M407	M29
M408	M290
M409	M291
M41	M292
M410	M293
M411	M294
M413	M295
M414	M296
M415	M297
M417	M299
M418	M3
M419	M30
M421	M300
M423	M301
M424	M303
M425	M304
M426	M305
M43	M306
M431	M307
M432	M308
M434	M309
M435	M310
M436	M311
M437	M312
M439	M313
M440	M314
M442	M316
M443	M317
M444	M319
M445	M32
M447	M320
M449	M322
M45	M324
M450	M325
M451	M326
M452	M327
M453	M328
M454	M329
M455	M33
M456	M330
M461	M332
M462	M333
M463	M334
M464	M335
M465	M336
M466	M338
M467	M339
M469	M34
M47	M340
M470	M341
M471	M345
M474	M346
M477	M348
M478	M349
M479	M350
M480	M351
M483	M352
M484	M353
M487	M354
M488	M356
M489	M357
M490	M358
M491	M359
M492	M36
M493	M360
M494	M362
M497	M363
M498	M364
M499	M365
M5	M366
M500	M368
M504	M369
M505	M37
M506	M370
M507	M371
M508	M373
M509	M374
M51	M375
M510	M376
M511	M377
M512	M379
M514	M38
M515	M380
M516	M381
M517	M383
M518	M384
M519	M385
M522	M387
M523	M389
M525	M39
M526	M391
M527	M392
M528	M393
M529	M394
M53	M395
M530	M396
M531	M397
M533	M398
M535	M399
M536	M4
M538	M400
M539	M402
M54	M403
M540	M404
M541	M405
M542	M406
M543	M407
M544	M408
M545	M409
M547	M41
M548	M410
M549	M411
M55	M413
M550	M414
M551	M415
M553	M417
M554	M418
M555	M419
M556	M420
M557	M421
M558	M422
M559	M423
M56	M424
M560	M425
M562	M426
M564	M427
M565	M43
M566	M431
M567	M432
M569	M433
M57	M434
M571	M435
M572	M436
M574	M437
M576	M438
M577	M439
M578	M44
M579	M440
M58	M441
M580	M442
M581	M443
M582	M444
M583	M445
M586	M446
M588	M447
M589	M448
M590	M449
M591	M45
M592	M450
M593	M451
M594	M452
M596	M453
M597	M454
M599	M455
M602	M456
M603	M457
M604	M458
M605	M459
M608	M460
M609	M461
M61	M462
M611	M463
M612	M464
M613	M465
M614	M466
M615	M467
M616	M468
M617	M469
M619	M47
M620	M470
M621	M471
M622	M473
M623	M474
M624	M477
M625	M478
M627	M479
M629	M48
M63	M480
M630	M481
M632	M483
M633	M484
M634	M487
M635	M488
M636	M489
M637	M490
M639	M491
M64	M492
M640	M493
M641	M494
M642	M497
M643	M498
M646	M499
M647	M5
M650	M500
M653	M502
M654	M503
M655	M504
M657	M505
M659	M506
M66	M507
M660	M508
M661	M509
M663	M51
M665	M510
M666	M511
M667	M512
M668	M513
M670	M514
M671	M515
M672	M516
M676	M517
M678	M518
M68	M519
M680	M52
M681	M520
M683	M522
M686	M523
M687	M524
M69	M525
M693	M526
M694	M527
M695	M528
M696	M529
M698	M53
M699	M530
M7	M531
M70	M533
M701	M535
M703	M536
M708	M538
M71	M539
M710	M54
M712	M540
M713	M541
M714	M542
M715	M543
M716	M544
M717	M545
M718	M546
M719	M547
M720	M548
M721	M549
M722	M55
M725	M550
M726	M551
M729	M552
M73	M553
M730	M554
M731	M555
M732	M556
M735	M557
M737	M558
M738	M559
M739	M56
M74	M560
M741	M562
M743	M564
M744	M565
M745	M566
M746	M567
M747	M568
M748	M569
M749	M57
M750	M570
M751	M571
M752	M572
M754	M574
M755	M576
M757	M577
M758	M578
M759	M579
M760	M58
M761	M580
M762	M581
M763	M582
M77	M583
M770	M585
M771	M586
M773	M588
M774	M589
M775	M590
M776	M591
M778	M592
M780	M593
M782	M594
M784	M596
M785	M597
M786	M598
M787	M599
M788	M6
M789	M600
M790	M601
M791	M602
M792	M603
M795	M604
M796	M605
M797	M606
M799	M607
M8	M608
M80	M609
M802	M61
M803	M610
M805	M611
M807	M612
M809	M613
M810	M614
M811	M615
M812	M616
M813	M617
M814	M618
M815	M619
M816	M62
M817	M620
M818	M621
M819	M622
M82	M623
M823	M624
M824	M625
M827	M626
M828	M627
M829	M628
M83	M629
M830	M63
M831	M630
M832	M631
M833	M632
M834	M633
M835	M634
M836	M635
M838	M636
M839	M637
M84	M638
M841	M639
M842	M64
M845	M640
M846	M641
M848	M642
M849	M643
M853	M645
M854	M646
M855	M647
M856	M65
M858	M650
M86	M652
M861	M653
M862	M654
M863	M655
M864	M656
M865	M657
M866	M658
M867	M659
M869	M66
M87	M660
M870	M661
M871	M662
M874	M663
M875	M664
M876	M665
M878	M666
M879	M667
M88	M668
M881	M669
M883	M67
M884	M670
M886	M671
M887	M672
M888	M676
M889	M677
M89	M678
M890	M679
M891	M68
M894	M680
M896	M681
M897	M683
M898	M685
M899	M686
M9	M687
M90	M688
M900	M69
M902	M691
M903	M693
M904	M694
M905	M695
M906	M696
M909	M697
M91	M698
M911	M699
M912	M7
M913	M70
M915	M701
M917	M703
M918	M705
M919	M708
M92	M709
M921	M71
M922	M710
M923	M712
M925	M713
M927	M714
M929	M715
M93	M716
M930	M717
M931	M718
M933	M719
M934	M72
M94	M720
M940	M721
M941	M722
M942	M723
M943	M725
M944	M726
M945	M729
M946	M73
M947	M730
M948	M731
M950	M732
M951	M735
M952	M737
M953	M738
M955	M739
M956	M74
M957	M740
M959	M741
M960	M743
M961	M744
M962	M745
M963	M746
M964	M747
M965	M748
M966	M749
M967	M75
M97	M750
M971	M751
M972	M752
M973	M753
M975	M754
M976	M755
M977	M757
M978	M758
M979	M759
M98	M760
M980	M761
M983	M762
M984	M763
M985	M764
M986	M765
M987	M766
M99	M769
M990	M77
M991	M770
M992	M771
M993	M773
M994	M774
M995	M775
M996	M776
M997	M778
M998	M779
M999	M780
M711	M782
M1260	M783
M936	M784
M482	M785
M914	M786
M892	M787
M837	M788
M1066	M789
M1095	M79
M1205	M790
M532	M791
M954	M792
M318	M793
M388	M794
M702	M795
M1230	M796
M742	M797
M367	M798
M692	M799
M1221	M8
M378	M80
M315	M800
M323	M801
M298	M802
M768	M803
M412	M805
M969	M807
M734	M808
	M809
	M810
	M811
	M812
	M813
	M814
	M815
	M816
	M817
	M818
	M819
	M82
	M820
	M823
	M824
	M825
	M826
	M827
	M828
	M829
	M83
	M830
	M831
	M832
	M833
	M834
	M835
	M836
	M838
	M839
	M84
	M840
	M841
	M842
	M843
	M845
	M846
	M847
	M848
	M849
	M85
	M851
	M853
	M854
	M855
	M856
	M857
	M858
	M86
	M861
	M862
	M863
	M864
	M865
	M866
	M867
	M868
	M869
	M87
	M870
	M871
	M872
	M873
	M874
	M875
	M876
	M877
	M878
	M879
	M88
	M880
	M881
	M882
	M883
	M884
	M885
	M886
	M887
	M888
	M889
	M89
	M890
	M891
	M894
	M895
	M896
	M897
	M898
	M899
	M9
	M90
	M900
	M901
	M902
	M903
	M904
	M905
	M906
	M907
	M908
	M909
	M91
	M910
	M911
	M912
	M913
	M915
	M917
	M918
	M919
	M92
	M921
	M922
	M923
	M924
	M925
	M926
	M927
	M929
	M93
	M930
	M931
	M932
	M933
	M934
	M935
	M937
	M938
	M939
	M94
	M940
	M941
	M942
	M943
	M944
	M945
	M946
	M947
	M948
	M949
	M95
	M950
	M951
	M952
	M953
	M955
	M956
	M957
	M958
	M959
	M960
	M961
	M962
	M963
	M964
	M965
	M966
	M967
	M97
	M970
	M971
	M972
	M973
	M974
	M975
	M976
	M977
	M978
	M979
	M98
	M980
	M981
	M983
	M984
	M985
	M986
	M987
	M988
	M99
	M990
	M991
	M992
	M993
	M994
	M995
	M996
	M997
	M998
	M999
