## Supplementary Table 9 for "MetaSAG: A Tool for Multi-level Exploration and Taxonomic Analysis of Microbial Single-Amplified Genomes"

### Sheet: Sheet1
Species1	Species2	HGTNum
SGB14535	SGB15342	1
SGB15053	SGB15089	1
SGB15053	SGB15300	5
SGB15053	SGB15332	1
SGB15053	SGB4767	1
SGB15053	SGB4874	1
SGB15254	SGB15300	3
SGB15254	SGB15318	1
SGB15254	SGB15342	1
SGB15286	SGB15053	2
SGB15286	SGB4767	1
SGB15300	SGB15286	2
SGB15300	SGB4767	1
SGB15300	SGB4768	3
SGB15300	SGB4910	2
SGB15315	SGB4714	1
SGB15315	SGB4716	1
SGB15315	SGB4910	1
SGB15318	SGB15286	1
SGB15318	SGB15315	1
SGB15318	SGB4716	2
SGB15318	SGB4910	1
SGB15332	SGB4768	1
SGB15342	SGB15318	1
SGB15368	SGB4285	1
SGB1814	SGB1836	6
SGB1814	SGB4327	1
SGB1830	SGB1814	1
SGB1830	SGB1836	2
SGB1830	SGB1949	5
SGB1836	SGB1934	5
SGB1855	SGB1871	1
SGB1867	SGB1814	3
SGB1867	SGB1836	2
SGB1867	SGB1871	1
SGB1867	SGB2303	1
SGB1934	SGB1814	3
SGB1934	SGB1830	3
SGB1949	SGB1814	6
SGB1949	SGB1836	4
SGB1949	SGB1867	3
SGB1949	SGB1934	3
SGB2303	SGB1814	1
SGB3957	SGB4933	1
SGB4269	SGB15089	1
SGB4540	SGB4809	1
SGB4552	SGB4670	1
SGB4552	SGB4933	1
SGB4563	SGB15254	1
SGB4563	SGB4573	1
SGB4573	SGB4670	1
SGB4573	SGB4809	2
SGB4573	SGB4826	2
SGB4573	SGB4874	2
SGB4575	SGB4573	1
SGB4575	SGB4809	1
SGB4575	SGB4959	3
SGB4577	SGB4540	2
SGB4577	SGB4670	1
SGB4577	SGB4811	1
SGB4608	SGB5045	1
SGB4670	SGB4573	3
SGB4670	SGB4575	1
SGB4670	SGB4826	4
SGB4670	SGB4874	4
SGB4714	SGB4575	1
SGB4714	SGB4721	1
SGB4716	SGB4575	1
SGB4716	SGB4577	1
SGB4716	SGB4714	1
SGB4716	SGB4721	1
SGB4716	SGB4925	1
SGB4721	SGB4573	1
SGB4721	SGB4670	3
SGB4721	SGB4749	1
SGB4721	SGB4750	1
SGB4721	SGB4874	2
SGB4721	SGB5184	1
SGB4749	SGB4714	1
SGB4749	SGB4716	1
SGB4750	SGB4540	1
SGB4767	SGB4910	1
SGB4768	SGB15053	3
SGB4768	SGB1949	1
SGB4768	SGB4910	1
SGB4809	SGB4563	1
SGB4809	SGB4670	4
SGB4809	SGB4721	1
SGB4809	SGB4826	2
SGB4809	SGB4874	2
SGB4811	SGB4563	3
SGB4811	SGB4575	1
SGB4820	SGB4811	1
SGB4826	SGB4327	1
SGB4826	SGB4563	2
SGB4826	SGB4575	1
SGB4826	SGB4721	3
SGB4874	SGB1814	1
SGB4874	SGB4826	2
SGB4910	SGB15053	1
SGB4910	SGB4750	1
SGB4910	SGB4938	2
SGB4940	SGB4716	1
SGB4959	SGB4563	1
SGB4959	SGB4670	1
SGB4993	SGB4874	1
SGB5082	SGB4563	1
SGB5087	SGB4705	1
SGB5121	SGB4327	1
SGB5121	SGB4874	1
SGB5121	SGB5075	3
SGB5184	SGB4670	1
SGB5184	SGB4826	1
